# Mapping single-cell atlases throughout Metazoa unravels cell type evolution

**DOI:** 10.1101/2020.09.28.317784

**Authors:** Alexander J. Tarashansky, Jacob M. Musser, Margarita Khariton, Pengyang Li, Detlev Arendt, Stephen R. Quake, Bo Wang

## Abstract

Comparing single-cell transcriptomic atlases from diverse organisms can elucidate the origins of cellular diversity and assist the annotation of new cell atlases. Yet, comparison between distant relatives is hindered by complex gene histories and diversifications in expression programs. Previously, we introduced the self-assembling manifold (SAM) algorithm to robustly reconstruct manifolds from single-cell data (Tarashansky et al., 2019). Here, we build on SAM to map cell atlas manifolds across species. This new method, SAMap, identifies homologous cell types with shared expression programs across distant species within phyla, even in complex examples where homologous tissues emerge from distinct germ layers. SAMap also finds many genes with more similar expression to their paralogs than their orthologs, suggesting paralog substitution may be more common in evolution than previously appreciated. Lastly, comparing species across animal phyla, spanning mouse to sponge, reveals ancient contractile and stem cell families, which may have arisen early in animal evolution.
