## Supplementary Table 2 for "Mapping single-cell atlases throughout Metazoa unravels cell type evolution"

### Sheet: Cell type annotations
Xenopus		Zebrafish
Original	In this study	Original	In this study
Rohon-beard neuron	Rohon-beard neuron	anterior neural ridge	Forebrain/midbrain
Spemann organizer (endoderm)	Spemann organizer	apoptotic-like	Apoptotic-like
Spemann organizer (mesoderm)	Spemann organizer	apoptotic-like 2	Apoptotic-like 2
adenohypophyseal placode	Placodal area	blastocyst - DEL	Blastula
alpha ionocyte	Ionocyte	blastocyst - EVL	Blastula
anterior neural plate - fezf1	Forebrain/midbrain	blastocyst - germline	Blastula
anterior neural plate - nkx2-1/nkx2-4	Forebrain/midbrain	blastocyst - margin	Blastula
anterior neural tube - arx/nr2f1	Forebrain/midbrain	differentiating neurons	Neuron
anterior neural tube - fezf1	Forebrain/midbrain	differentiating neurons - dlx	Forebrain/midbrain
anterior neural tube - nkx2-1/nkx2-4	Forebrain/midbrain	differentiating neurons - eomesa	Neuron
anterior neural tube - sfrp2/vax2	Forebrain/midbrain	differentiating neurons - hmx	Neuron
anterior placodal area	Placodal area	differentiating neurons - phox2a	Neuron
beta ionocyte	Ionocyte	differentiating neurons - rohon beard	Rohon-beard neuron
blastula	Blastula	differentiating neurons - sst1.1	Neuron
blood	Blood	dorsal involuted anterior	Dorsal organizer
cardiac mesoderm	Heart	dorsal margin	Involuting marginal zone
cement gland primordium	Cement gland primordium	dorsal margin involuted	Notochord
chordal neural crest	Neural crest	ectoderm - dorsal	Neuroectoderm
chordal neural crest 1 - sox8/snai2	Neural crest	ectoderm - ventral	Non-neural ectoderm
chordal neural crest 2 - tnc/wnt11/olig4	Neural crest	endoderm	Endoderm
chordal neural plate	Hindbrain	endothelial	Endothelial
chordal neural plate border	Hindbrain	endothelial - posterior	Endothelial
ciliated epidermal progenitor	Epidermal progenitor	epidermal	Non-neural ectoderm
cranial neural crest	Neural crest	epidermal - acbd7	Rare epidermal subtypes
cranial neural crest 1 - alx1/rpe65	Neural crest	epidermal - and1	Epidermal progenitor
cranial neural crest 2 - dlx1/2	Neural crest	epidermal - anterior	Placodal area
cranial neural crest 3 - egr2/hoxc3	Neural crest	epidermal - atp1a1a.2	Rare epidermal subtypes
dorsal / presomitic mesoderm	Presomitic mesoderm	epidermal - col7a1l	Epidermal progenitor
dorsal lateral plate region	Endothelial	epidermal - foxi3a	Ionocyte
dorsal lateral plate region - angptl2/cdh11	Endothelial	epidermal - gbx2	Rare epidermal subtypes
dorsal lateral plate region - qdpr/foxd1/pcbd1	Endothelial	epidermal - grhl3	Rare epidermal subtypes
early neuron	Neuron	epidermal - kera	Placodal area
endoderm	Endoderm	epidermal - muc5ac	Secretory epidermal
endoderm / foregut	Endoderm	epidermal - olfactory placode	Olfactory placode
endoderm / foregut primordium	Endoderm	epidermal - otic placode	Otic placode
endoderm / hindgut	Endoderm	epidermal - pfn1	Epidermal progenitor
endoderm / hindgut primordium	Endoderm	epidermal - prr15la	Rare epidermal subtypes
endothelial / hemangioblast progenitor	Endothelial	epidermal - rbp4	Epidermal progenitor
epibranchial and lateral line placodes	Placodal area	epidermal - s100a11	Rare epidermal subtypes
epidermal - aqp3	Epidermal progenitor	epidermal - sox4b	Rare epidermal subtypes
epidermal progenitor - tp63/ctbs	Epidermal progenitor	epidermal anterior	Placodal area
epidermal progenitor - tp63/tll2	Epidermal progenitor	epiphysis	Epiphysis
eye primordium	Eye primordium	erythroid	Blood
germ cell	Germline	forerunner cells	Forerunner cells
goblet cell	Goblet cell	germline	Germline
hatching gland	Hatching gland	hatching gland	Hatching gland
hindbrain	Hindbrain	heart	Heart
hindgut progenitor	Endoderm	heart - hoxd9a	Heart
intermediate mesoderm	Intermediate mesoderm	heart - mature	Heart
intermediate mesoderm - ssg1	Intermediate mesoderm	heart field	Heart
intermediate mesoderm - ssg1/ltbp1	Intermediate mesoderm	heart mature	Heart
involuted dorsal mesoderm	Presomitic mesoderm	ionocyte - ca2	Ionocyte
involuted ventral mesoderm	Intermediate mesoderm	lateral line - krt15	Placodal area
involuting marginal zone	Involuting marginal zone	lateral line primordium	Placodal area
ionocyte	Ionocyte	lens	Lens
lateral plate mesoderm	Intermediate mesoderm	lens placode	Lens
lens placode	Lens	leukocyte	Macrophage
marginal zone	Involuting marginal zone	macrophage	Macrophage
migrating myeloid progenitors	Myeloid progenitors	macrophage - ly75	Macrophage
neural crest	Neural crest	mesoderm - adaxial cells	Presomitic mesoderm
neural plate	Neuroectoderm	mesoderm - blood island	Blood
neural plate border	Neuroectoderm	mesoderm - emp2	Intermediate mesoderm
neuroectoderm	Neuroectoderm	mesoderm - endothelial	Endothelial
neuroendocrine cell	Neuroendocrine cell	mesoderm - heart field	Heart
neuron - ina	Neuron	mesoderm - lateral plate	Intermediate mesoderm
non-neural ectoderm	Non-neural ectoderm	mesoderm - lateral plate - cxcl12a	Intermediate mesoderm
notochord	Notochord	mesoderm - lateral plate - fli1a	Intermediate mesoderm
notochord - cav1/cav2/matn2	Notochord	mesoderm - pharyngeal arch	Intermediate mesoderm
notochord - vcan/cldn6.2/ngfr	Notochord	mesoderm - pronephric duct	Pronephric duct
notoplate	Notoplate	mesoderm lateral plate - ripply1	Intermediate mesoderm
olfactory placode	Olfactory placode	muscle - myl1	Skeletal muscle
optic neuron	Optic	muscle - myl10	Skeletal muscle
optic vesicle	Optic	myotome	Skeletal muscle
otic placode	Otic placode	nanog-high	Nanog-high
placodal area	Placodal area	neural - floorplate	Notoplate
placodal neuron - eya2/neurog1/neurod1	Placodal area	neural - anterior	Forebrain/midbrain
posterior neural tube	Hindbrain	neural - diencephalon	Forebrain/midbrain
posterior placodal area	Placodal area	neural - diencephalon posterior	Forebrain/midbrain
pre-chordal neural plate	Hindbrain	neural - dorsal hindbrain	Hindbrain
presomitic mesoderm	Presomitic mesoderm	neural - dorsal spinal cord	Hindbrain
pronephric mesenchyme	Pronephric mesenchyme	neural - floorplate	Notoplate
small secretory cells	Small secretory cells	neural - hindbrain	Hindbrain
somite	Skeletal muscle	neural - hindbrain gsx1	Hindbrain
spinal cord	Hindbrain	neural - hindbrain roofplate	Hindbrain
tail bud	Tailbud	neural - hindbrain ventral nkx6.2	Hindbrain
trigeminal and profundal placodes	Placodal area	neural - midbrain	Forebrain/midbrain
ventral blood island	Blood	neural - midbrain ventral nkx6.2	Forebrain/midbrain
		neural - posterior ventral nkx6.2	Hindbrain
		neural - telencephalon	Forebrain/midbrain
		neural - ventral hindbrain	Hindbrain
		neural crest	Neural crest
		neural crest - crestin	Neural crest - crestin
		neural crest - grem2	Neural crest
		neural crest - iridoblast	Neural crest - iridoblast
		neural crest - mcamb	Neural crest - mcamb
		neural crest - melanoblast	Neural crest - melanoblast
		neural crest - xanthophore	Neural crest - xanthophore
		neural plate - anterior	Neuroectoderm
		neural plate - posterior	Neuroectoderm
		non-dorsal involuted anterior	Endoderm
		non-dorsal margin	Involuting marginal zone
		non-dorsal margin involuted	Involuting marginal zone
		notocord	Notochord
		optic cup	Optic
		optic primordium	Eye primordium
		otic placode	Otic placode
		pancreas primordium	Pancreas primordium
		pectoral fin bud	Intermediate mesoderm
		pectoral fin field	Intermediate mesoderm
		pharyngeal arch	Intermediate mesoderm
		pharyngeal arch - cd248b	Intermediate mesoderm
		pharyngeal arch - lbx1a	Intermediate mesoderm
		pharyngeal arch - ndnf	Intermediate mesoderm
		pharyngeal arch - tbx1	Intermediate mesoderm
		pharyngeal pouch	Pharyngeal pouch
		prechordal plate	Dorsal organizer
		prechordal plate - hatching gland	Dorsal organizer
		proctodeum	Pronephric duct
		pronephric duct	Pronephric duct
		pronephric duct - posterior	Pronephric duct
		retina pigmented epithelium	Optic
		tailbud - PSM	Presomitic mesoderm
		tailbud - spinal cord	Tailbud
