## Supplementary Table 5 for "Mapping single-cell atlases throughout Metazoa unravels cell type evolution"

### Sheet: Figure 4C Legend
	Neurons	Muscles / Contractile cells	Stem cells	Species key legend
1	SP_Apopylar Cells	SP_Myopeptidocytes	SP_Archeocytes	SP = Spongilla lacustris
2	SP_Choanocytes	SP_Basopinacocytes	HY_i_SC	HY = Hydra vulgaris
3	HY_i_nc_gc_prog	SP_Excurrent Pinacocytes	PL_Neoblast: 0	PL = Schmidtea mediterranea
4	HY_i_nc_prog	SP_Incurrent Pinacocytes2	PL_Neoblast: 5	SC = Schistosoma mansoni
5	HY_i_nc1	HY_enEp_head	PL_Neoblast: 22	ZE = Danio rerio
6	HY_i_nc2	HY_enEp_tent	SC_Neoblast	XE = Xenopus tropicalis
7	HY_i_nc3	HY_enEp_foot		MO = Mus musculus
8	HY_i_nc4	HY_ecEp_SC2
9	HY_i_nc5	HY_ecEp_SC3
10	HY_i_nc6	HY_ecEp_head
11	HY_i_nc7	HY_ecEp_bat1(mp)
12	HY_i_nem	HY_ecEp_bat2(mp)
13	PL_Neural: 32	PL_Muscle: 7
14	PL_Neural: 21	PL_Muscle: 13
15	PL_Neural: 1	PL_Muscle: 14
16	PL_Neural: 23	PL_Muscle: 16
17	PL_Neural: 20	SC_Muscle
18	PL_Neural: 9	ZE_ZF_Presomitic mesoderm
19	PL_Neural: 8	ZE_ZF_Skeletal muscle
20	PL_Neural: 36	ZE_ZF_Heart
21	PL_Neural: 18	XE_XF_Presomitic mesoderm
22	PL_Neural: 33	XE_XF_Skeletal muscle
23	SC_Neural	MO_Cardiomyocytes
24	ZE_ZF_Hindbrain	MO_Somitic mesoderm
25	ZE_ZF_Forebrain/midbrain	MO_Paraxial mesoderm
26	ZE_ZF_Neuron
27	ZE_ZF_Rohon-beard neuron
28	XE_XF_Notoplate
29	XE_XF_Forebrain/midbrain
30	XE_XF_Hindbrain
31	XE_XF_Neuron
32	XE_XF_Rohon-beard neuron
33	MO_Spinal cord
34	MO_Rostral neurectoderm
35	MO_Forebrain/Midbrain/Hindbrain
